# Control of pancreatic islet function and glucose homeostasis by a novel microexon program misregulated in type 2 diabetes

**DOI:** 10.1101/2022.04.02.486809

**Authors:** Jonàs Juan-Mateu, Simon Bajew, Marta Miret-Cuesta, Luis P. Íñiguez, Amaya López-Pascual, Sophie Bonnal, Goutham Atla, Sílvia Bonàs-Guarch, Jorge Ferrer, Juan Valcárcel, Manuel Irimia

## Abstract

Pancreatic islets control glucose homeostasis by the balanced secretion of insulin and other hormones, and their abnormal function causes diabetes or hypoglycemia. Here, we uncover a conserved program of alternative microexons included in mRNAs of islet cells, particularly in genes involved in vesicle transport and exocytosis. Islet microexons (IsletMICs) are regulated by the RNA binding protein *SRRM3* and represent a subset of the larger neural program that are particularly sensitive to the levels of this regulator. Both *SRRM3* and IsletMICs are induced by elevated glucose levels, and depletion of *SRRM3* in beta cell lines and mouse islets, or repression of particular IsletMICs using antisense oligonucleotides, leads to inappropriate insulin secretion. Consistently, *SRRM3* mutant mice display defects in islet cell identity and function, leading to hyperinsulinemic hypoglycemia. Importantly, human genetic variants that influence *SRRM3* expression and IsletMIC inclusion in islets are associated with fasting glucose variation and type 2 diabetes risk.
