## Supplemental Table 3 for "Control of pancreatic islet function and glucose homeostasis by a novel microexon program misregulated in type 2 diabetes"

### Sheet: SRRM3 KD in EndoC-BH1 cells
Supplementary Table 3. Regulation of Islet Microexons by SRRM3.
EVENT ID	GENE	COORDINATES	LENGTH (nt)	MEAN_CTL PSI	MEAN_SRRM3_KD PSI	ΔPSI
HsaEX0042009	NCKAP1	chr2:183024978-183024995	18	60.95	34.09	-26.86
HsaEX0027507	GIT1	chr17:29578962-29578988	27	81.37	50.48	-30.89
HsaEX0051138	PTPRF	chr1:43602071-43602097	27	34.63	19.55	-15.08
HsaEX0017556	CSNK1G3	chr5:123605339-123605362	24	89.03	67.91	-21.12
HsaEX0041810	NBEA	chr13:35168987-35168995	9	76.26	55.13	-21.13
HsaEX1002327	AC138969.4	chr16:16322534-16322551	18	69.18	51.93	-17.25
HsaEX0061551	SPTAN1	chr9:128609651-128609665	15	92.44	76.65	-15.79
HsaEX0044638	TENM3	chr4:182711575-182711601	27	30.01	14.37	-15.64
HsaEX1001180		chr16:46471904-46471928	25	21.56	6.52	-15.04
HsaEX0063243	SYPL1	chr7:106096293-106096302	10	25.86	7.54	-18.32
HsaEX0047810	PKD1	chr16:2113041-2113059	19	37.45	19.01	-18.44
HsaEX0006966	ATP6V0A1	chr17:42508572-42508589	18	71.07	37.99	-33.08
HsaEX0028052	GOPC	chr6:117577448-117577471	24	44.49	17.23	-27.26
HsaEX0006858	ATP1B3	chr3:141916555-141916574	20	35.4	10.38	-25.02
HsaEX0015478	CLASP1	chr2:121444939-121444962	24	39.64	18.51	-21.13
HsaEX0036507	CARMIL1	chr6:25507479-25507490	12	79.68	47.85	-31.83
HsaEX0058023	SH3GLB1	chr1:86730088-86730111	24	47.25	17.89	-29.36
HsaEX0018829	DDHD1	chr14:53103031-53103051	21	37.74	14.02	-23.72
HsaEX0017596	CSPP1	chr8:67086823-67086846	24	46.94	27.87	-19.07
HsaEX0052261	RAPGEF2	chr4:159243774-159243791	18	86.34	63.69	-22.65
HsaEX0037214	MADD	chr11:47326544-47326552	9	42.89	22.73	-20.16
HsaEX0006689	ATL2	chr2:38296686-38296700	15	81.45	48.83	-32.62
HsaEX0060805	SNX14	chr6:85538838-85538864	27	71.34	54.49	-16.85
HsaEX0029786	HERC4	chr10:67959113-67959136	24	49.71	17.93	-31.78
HsaEX0070972	WDR17	chr4:176166124-176166144	21	64.23	27.25	-36.98
HsaEX0070740	VTI1A	chr10:112533530-112533550	21	27.5	10.67	-16.83
HsaEX0050856	PTK2	chr8:140762368-140762388	21	68.16	34.78	-33.38
HsaEX0060835	SNX2	chr5:122826638-122826649	12	42.64	20.7	-21.94
HsaEX0020578	DOCK3	chr3:51333001-51333027	27	92.81	70.1	-22.71
HsaEX0043771	NRCAM	chr7:108237752-108237769	18	85.04	64.92	-20.12
HsaEX0010348	SUCO	chr1:172577539-172577559	21	76.08	52.91	-23.17
HsaEX0052258	RAPGEF2	chr4:159344036-159344059	24	59.27	40.8	-18.47
HsaEX0063881	TBC1D30	chr12:64787360-64787381	22	66.51	19.94	-46.57
HsaEX0057212	SENP6	chr6:75640684-75640704	21	71.45	46.93	-24.52
HsaEX0016976	CPEB4	chr5:173943026-173943049	24	39.16	19.77	-19.39
HsaEX0044588	OCRL	chrX:129584344-129584367	24	65.67	39.86	-25.81
HsaEX0047035	PHF21A	chr11:45946076-45946098	23	86.17	68.35	-17.82
HsaEX0000641	ABI1	chr10:26771075-26771089	15	94.09	64.38	-29.71
HsaEX0012545	CASK	chrX:41622617-41622634	18	50.98	26.71	-24.27
HsaEX0058029	SH3GLB2	chr9:129009453-129009467	15	33.85	10.48	-23.37
HsaEX0012013	CACNA2D1	chr7:81983314-81983334	21	22.84	7.61	-15.23
HsaEX0011961	CACNA1D	chr3:53802147-53802173	27	34.93	8.05	-26.88
HsaEX0063208	SYNJ1	chr21:32676332-32676355	24	42.06	22.34	-19.72
HsaEX0049351	PPFIA3	chr19:49146166-49146192	27	90.7	68.48	-22.22
HsaEX0037092	LYSMD4	chr15:99731173-99731198	26	69.08	48.02	-21.06
HsaEX0013877	CD47	chr3:108050578-108050602	25	83.32	61.49	-21.83
HsaEX0006681	ATL1	chr14:50629995-50630009	15	79.81	48.1	-31.71
HsaEX0057701	SFT2D1	chr6:166331385-166331407	23	81.45	33.64	-47.81
HsaEX0035104	L1CAM	chrX:153863368-153863379	12	50.86	6.02	-44.84
HsaEX0014432	CDON	chr11:125999125-125999131	7	53.65	12.16	-41.49
HsaEX0023360	EVI5	chr1:92536037-92536046	10	64.3	32.3	-32
HsaEX0026448	FRY	chr13:32257964-32257972	9	33.2	12.21	-20.99
HsaEX0026467	FRYL	chr4:48523488-48523496	9	74.99	48.99	-26
HsaEX1043449	VDAC3	chr8:42396210-42396212	3	79.49	47.63	-31.86
HsaEX0028492	GRAMD1A	chr19:35022900-35022911	12	72.05	39.91	-32.14
HsaEX0045196	PACSIN2	chr22:42880617-42880622	6	63.93	29.16	-34.77
HsaEX0042933	NINL	chr20:25486739-25486747	9	34.61	10.89	-23.72
HsaEX0055468	RPGRIP1L	chr16:53659215-53659226	12	24.82	8.93	-15.89
HsaEX0069324	UNC13A	chr19:17623542-17623547	6	67.16	41.69	-25.47
HsaEX1040144	TBC1D4	chr13:75308250-75308252	3	59.75	29.38	-30.37
HsaEX0027514	GIT2	chr12:109967314-109967319	6	23.98	2.93	-21.05
HsaEX0051167	PTPRK	chr6:128001196-128001207	12	45.88	14.93	-30.95
HsaEX0051110	PTPRD	chr9:8454580-8454591	12	52.18	16.86	-35.32
HsaEX0005072	APBB2	chr4:40842370-40842375	6	58.52	34.12	-24.4
HsaEX0042574	NSMF	chr9:137455629-137455634	6	56.88	27.44	-29.44
HsaEX0005055	APBB1	chr11:6401977-6401980	4	88.15	68.98	-19.17
HsaEX0049902	PRDM10	chr11:129929410-129929421	12	21.71	4.87	-16.84
HsaEX0052028	RALGAPA1	chr14:35542027-35542029	3	38.3	20.71	-17.59
HsaEX0004907	AP1S2	chrX:15828192-15828200	9	96.09	78.13	-17.96
HsaEX0040386	MTA1	chr14:105468338-105468349	12	67.13	34.24	-32.89

### Sheet: Srrm3 KD in INS-1E cells
Supplementary Table 3. Regulation of Islet Microexons by SRRM3.
EVENT ID	GENE	COORDINATES	LENGTH (nt)	MEAN_CTL	MEAN_Srrm3_KD	ΔPSI
RnoEX0011642	Arl6	chr11:42879148-42879160	13	33.72	14.57	-19.15
RnoEX0005808	Acap2	chr11:73155898-73155909	12	82.82	47.88	-34.94
RnoEX0021468	Clasp1	chr13:34517694-34517717	24	34.6	13.88	-20.72
RnoEX0040707	Gulp1	chr9:51509541-51509564	24	49.46	22.4	-27.06
RnoEX0068528	Ppfia2	chr7:49021000-49021025	26	93.76	71.28	-22.48
RnoEX0071038	Ptk2	chr7:114505848-114505868	21	93.93	70.68	-23.25
RnoEX0058191	Nav1	chr13:52290974-52290997	24	83.92	68.27	-15.65
RnoEX0066326	Pkd1	chr10:13938546-13938551	6	54.03	31.32	-22.71
RnoEX0030085	Dtnb	chr6:28150823-28150843	21	57.42	41.87	-15.55
RnoEX0054185	Mfsd6	chr9:53708446-53708470	25	52.75	24.41	-28.34
RnoEX0029225	Dock11	chrX:122689824-122689841	18	89.33	53.89	-35.44
RnoEX0014285	Bbs9	chr8:23856851-23856865	15	96.78	63.06	-33.72
RnoEX0081663	Slc22a23	chr17:31388938-31388957	20	33.72	14.62	-19.1
RnoEX0025204	Ctnnd1	chr3:72013630-72013647	18	31.67	11.75	-19.92
RnoEX0046905	Kif1c	chr10:57345473-57345494	22	81.24	30.09	-51.15
RnoEX0046880	Kif1b	chr5:166079938-166079955	18	87.48	47.52	-39.96
RnoEX0021170	Chpt1	chr7:29052699-29052725	27	63.43	12	-51.43
RnoEX0048142	LOC100910506	chrX:10068104-10068121	18	60.14	34	-26.14
RnoEX0032691	Eprs	chr13:103326121-103326141	21	69.78	52.28	-17.5
RnoEX0093760	Trim9	chr6:92667516-92667539	24	33.72	10.34	-23.38
RnoEX0088991	Tbc1d5	chr9:1148024-1148050	27	76.28	46.1	-30.18
RnoEX0084520	Snx14	chr8:96048731-96048757	27	90.87	61.28	-29.59
RnoEX0051839	Madd	chr3:79963061-79963069	9	26.63	9.26	-17.37
RnoEX0080499	Sh3glb1	chr2:250724950-250724973	24	64.45	32.73	-31.72
RnoEX0080598	Shank1	chr1:100330229-100330252	24	40.51	16.19	-24.32
RnoEX0068513	Ppfia1	chr1:217656787-217656813	27	62.58	38.58	-24
RnoEX0039735	Gramd1a	chr1:89567626-89567637	12	28.48	12.04	-16.44
RnoEX0007361	Adgrl1	chr19:25054722-25054736	15	71.31	54.63	-16.68
RnoEX0024055	Cpeb4	chr10:16000175-16000198	24	76.77	47.92	-28.85
RnoEX0039278	Gopc	chr20:33491528-33491551	24	84.39	43.58	-40.81
RnoEX0011988	Arvcf	chr11:86741625-86741642	18	31.46	12.24	-19.22
RnoEX0088100	Synj1	chr11:31142554-31142577	24	93.86	48.98	-44.88
RnoEX0037455	Gabrg2	chr10:27094711-27094734	24	29.23	10.41	-18.82
RnoEX0012906	Atp11c	chrX:143359500-143359515	16	37.18	11.46	-25.72
RnoEX0068545	Ppfia4	chr13:51151045-51151071	27	94.44	69.01	-25.43
RnoEX0060933	Nrcam	chr6:64792293-64792310	18	74.43	47.71	-26.72
RnoEX0016587	Camta2	chr10:57292641-57292661	21	86.31	51.32	-34.99
RnoEX0068519	Ppfia2	chr7:49000314-49000322	9	0	30.38	30.38
RnoEX0029275	Dock4	chr6:60726220-60726246	27	53.59	29.22	-24.37
RnoEX0063887	Pclo	chr4:16539463-16539489	27	32.16	14.24	-17.92
RnoEX0012777	Atl2	chr6:2608602-2608616	15	70.19	37.48	-32.71
RnoEX0097867	Vav2	chr3:5846193-5846207	15	61.78	26.54	-35.24
RnoEX0058510	Nckap1	chr3:67788970-67788987	18	89.86	66.07	-23.79
RnoEX0016292	Cadps2	chr4:50483585-50483593	9	71.43	43.79	-27.64
RnoEX0029356	Dock7	chr5:117613557-117613571	15	68.36	45.75	-22.61
RnoEX0068924	Ppp1r9a	chr4:30238872-30238895	24	99.11	75.34	-23.77
RnoEX0032836	Erc1	chr4:152254546-152254557	12	46.88	26.53	-20.35
RnoEX0026692	Ddhd1	chr15:20001944-20001964	21	72.87	39.44	-33.43
RnoEX0026582	Dctn1	chr4:114894084-114894098	15	83.93	54.49	-29.44
RnoEX0009339	Ank2	chr2:231355486-231355509	24	100	80.38	-19.62
RnoEX0028806	Dnajc13	chr8:112754183-112754197	15	82.45	64.66	-17.79
RnoEX0053493	Mecom	chr2:117417580-117417606	27	74.85	54.57	-20.28
RnoEX0015956	Cacna1d	chr16:6120153-6120179	27	94.91	67.4	-27.51
RnoEX0061358	Ntrk1	chr2:187148605-187148622	18	78.66	60.57	-18.09
RnoEX0085728	Sptan1	chr3:8582820-8582834	15	73.79	46.42	-27.37
RnoEX0030071	Dtna	chr18:14614219-14614227	9	79.92	28.16	-51.76
RnoEX0024920	Csnk1g3	chr18:48905347-48905370	24	62.23	46.72	-15.51
RnoEX0080506	Sh3glb2	chr3:8910446-8910460	15	95.6	77.12	-18.48
RnoEX0080507	Sh3glb2	chr3:8913588-8913599	12	32.62	13.35	-19.27
RnoEX0084548	Snx2	chr18:48170088-48170099	12	59.3	31.61	-27.69
RnoEX0024042	Cpeb3	chr1:255745871-255745894	24	79.17	53.82	-25.35
RnoEX0068537	Ppfia3	chr1:101332923-101332949	27	75.08	48.02	-27.06
RnoEX0074010	Rapgef2	chr2:177856507-177856530	24	83.19	58.98	-24.21
RnoEX0030889	Eef1d	chr7:116938720-116938735	16	46.27	23.77	-22.5
RnoEX0084229	Snap91	chr8:94481745-94481759	15	80.37	51.09	-29.28
RnoEX0088919	Tbc1d30	chr7:63441815-63441834	20	56.62	26.47	-30.15
RnoEX0094213	Trrap	chr12:11586645-11586665	21	62.74	28.63	-34.11
RnoEX0046149	Kcnn1	chr16:20340069-20340077	9	35.46	10.6	-24.86
RnoEX0011897	Arrb1	chr1:164564322-164564345	24	74.7	56.1	-18.6
RnoEX0005474	Abi1	chr17:90011304-90011318	15	96.37	75.69	-20.68
RnoEX0053753	Mef2d	chr2:187531460-187531480	21	94.9	69.56	-25.34
RnoEX0054609	Mink1	chr10:57233889-57233912	24	91.06	75.24	-15.82
RnoEX0016085	Cacna2d1	chr4:15741164-15741184	21	74.83	32.35	-42.48
RnoEX0035337	Fbxo25	chr16:80772263-80772289	27	32.43	16.34	-16.09
RnoEX0037038	Fstl5	chr2:175125916-175125942	27	84.55	42.26	-42.29
RnoEX0071558	Ptprs	chr9:10632554-10632580	27	66.54	33.98	-32.56
RnoEX0061059	Nrxn1	chr6:14756205-14756228	24	32.82	9.61	-23.21
RnoEX0088899	Tbc1d24	chr10:13556550-13556567	18	68.42	39.66	-28.76
RnoEX0084559	Snx21	chr3:161259629-161259639	11	88.43	52.14	-36.29
RnoEX0041675	Herc4	chr20:26815760-26815783	24	96.34	75.96	-20.38
RnoEX0047968	L1cam	chrX:156926217-156926228	12	66.71	23.46	-43.25
RnoEX0070431	Psap	chr20:29851190-29851198	9	75.32	53.03	-22.29
RnoEX0021795	Clip1	chr12:38448790-38448795	6	65.05	29.62	-35.43
RnoEX0033412	Evi5	chr14:3027494-3027503	10	48.27	22.32	-25.95
RnoEX0036977	Fryl	chr14:37731548-37731556	9	94.89	73.91	-20.98
RnoEX0040706	Gulp1	chr9:51525859-51525863	5	85.37	46.09	-39.28
RnoEX0042364	Hook2	chr19:26115534-26115539	6	65.46	25.17	-40.29
RnoEX0032017	Eml5	chr6:122801805-122801819	15	68.45	38.82	-29.63
RnoEX0032018	Eml5	chr6:122800109-122800117	9	99.77	79.54	-20.23
RnoEX0068335	Porcn	chrX:15040720-15040729	10	96.66	80.86	-15.8
RnoEX0016305	Cadps2	chr4:50430029-50430037	9	88.19	45.37	-42.82
RnoEX0061151	Nsfl1c	chr3:146990397-146990399	3	44.49	25.22	-19.27
RnoEX0062995	Pacsin2	chr7:124232437-124232442	6	29.95	10.74	-19.21
RnoEX0088147	Sypl1	chr6:52281478-52281487	10	85.84	29.85	-55.99
RnoEX0074079	Rapgef6	chr10:39994038-39994052	15	51.18	26.13	-25.05
RnoEX0019523	Cdon	chr8:36679579-36679585	7	36.56	13.8	-22.76
RnoEX0029416	Dock9	chr15:107949817-107949824	8	88.48	47.73	-40.75
RnoEX0020743	Chchd3	chr4:60195838-60195852	15	90.33	64.35	-25.98
RnoEX0086336	Ssr1	chr17:27507196-27507205	10	53.67	26.78	-26.89
RnoEX0065242	Phc1	chr4:155115037-155115045	9	34.16	11.37	-22.79
RnoEX0010357	Apbb1	chr1:170395389-170395392	4	90.99	67.03	-23.96
RnoEX0096550	Unc13a	chr16:20066507-20066512	6	97.14	75.55	-21.59
RnoEX0077686	Ryr1	chr1:87988807-87988821	15	31.19	3.83	-27.36
RnoEX0077557	Rundc1	chr10:89342132-89342137	6	68.98	36.82	-32.16
RnoEX0084233	Snap91	chr8:94498117-94498122	6	87.61	46.06	-41.55
RnoEX0078770	Scyl2	chr7:30312566-30312577	12	60.67	27.63	-33.04
RnoEX0007370	Adgrl2	chr2:258838661-258838667	7	73.28	35.4	-37.88
RnoEX0029035	Dnm1	chr3:11352634-11352645	12	82.64	53.9	-28.74
RnoEX0032052	Eml6	chr14:114198167-114198175	9	65.39	24.78	-40.61
RnoEX0080605	Shank2	chr1:217565367-217565375	9	72.28	40.99	-31.29
RnoEX0012046	Asap1	chr7:104735509-104735517	9	79.46	38.01	-41.45
RnoEX0057392	Myo5a	chr8:82116600-82116608	9	99.6	77.64	-21.96
RnoEX0012061	Asap2	chr6:43292041-43292044	4	35.99	11.79	-24.2

### Sheet: SRRM3 OE in HeLa cells
Supplementary Table 3. Regulation of Islet Microexons by SRRM3.
EVENT ID	GENE	COORDINATES	LENGTH (nt)	PROGRAM	GFP	LOW_SRRM3_OE	MID_SRRM3_OE	HIGH_SRRM3_OE	ΔPSI
HsaEX0051231	PTPRU	chr1:29307129-29307146	18	N	0	0	0	19.99	19.99
HsaEX0042009	NCKAP1	chr2:183024978-183024995	18	PN	0	83.41	96.67	98.17	98.17
HsaEX0048492	PLS3	chrX:115640110-115640136	27	N	0	0.49	3.71	37.07	37.07
HsaEX0031609	IMPDH1	chr7:128393722-128393738	17	N	3.18	2.79	13.26	53.92	50.74
HsaEX0027507	GIT1	chr17:29578962-29578988	27	PN	4.34	74.89	93.3	98.52	94.18
HsaEX0049811	PPP6R3	chr11:68609611-68609628	18	N	0	0	2.7	10.1	10.1
HsaEX0034483	KIF1C	chr17:5019849-5019871	23	N	0.09	6.38	28.17	65.42	65.33
HsaEX0018777	DCTN4	chr5:150731886-150731906	21	N	0	2.53	49.96	93.46	93.46
HsaEX0041746	NAV1	chr1:201790554-201790577	24	PN	7.9	30.02	59.29	77.78	69.88
HsaEX0051138	PTPRF	chr1:43602071-43602097	27	N	1.46	25.54	57.51	88.97	87.51
HsaEX0004127	ANK2	chr4:113313684-113313695	12	N	0	0	0	41.18	41.18
HsaEX0051168	PTPRK	chr6:127995249-127995266	18	N	0	2.44	8.36	29.73	29.73
HsaEX0006155	ASAP1	chr8:130160785-130160793	9	N	0	0	63.52	98.8	98.8
HsaEX0072774	ZFYVE27	chr10:97752857-97752877	21	N	0.87	0	4.56	28.09	27.22
HsaEX0052288	RAPGEF6	chr5:131450023-131450046	24	N	1.29	10.15	10.39	24.71	23.42
HsaEX0012296	CAMTA1	chr1:7749771-7749791	21	PN	0	0	68.86	100	100
HsaEX1002327	AC138969.4	chr16:16322534-16322551	18	PN	1.81	60.83	82.9	95.02	93.21
HsaEX0021304	DYNC2H1	chr11:103241527-103241547	21	N	0	6.02	24.48	69.62	69.62
HsaEX0061640	SRC	chr20:37386460-37386477	18	N	0	24.13	29.1	33.44	33.44
HsaEX0020460	DNM3	chr1:172323329-172323340	12	PN	0	30.43	0	100	100
HsaEX0044638	TENM3	chr4:182711575-182711601	27	PN	0	24.14	37.56	53.85	53.85
HsaEX0063243	SYPL1	chr7:106096293-106096302	10	P	0	33.91	74.75	97.77	97.77
HsaEX0047810	PKD1	chr16:2113041-2113059	19	PN	0	18.37	49.41	63.4	63.4
HsaEX0006966	ATP6V0A1	chr17:42508572-42508589	18	PN	1.04	90.37	94.65	99.33	98.29
HsaEX0028052	GOPC	chr6:117577448-117577471	24	PN	1.71	33.33	80.03	98.12	96.41
HsaEX0012804	CC2D2A	chr4:15576604-15576624	21	N	0	0	2.84	27.82	27.82
HsaEX0038690	MEF2A	chr15:99703362-99703385	24	N	0	1.96	6.63	36.31	36.31
HsaEX1005044	ATP11A	chr13:112866147-112866170	24	N	0	0.22	1.44	14.91	14.91
HsaEX0006858	ATP1B3	chr3:141916555-141916574	20	PN	0	29.29	88.98	84.01	84.01
HsaEX0015478	CLASP1	chr2:121444939-121444962	24	PN	0	1.61	30.77	59.01	59.01
HsaEX0036507	CARMIL1	chr6:25507479-25507490	12	PN	0	93.33	100	100	100
HsaEX0022977	ERC1	chr12:1204501-1204512	12	PN	12.43	39.74	68.63	89.74	77.31
HsaEX0051317	PUS7	chr7:105496954-105496971	18	N	0	20.39	73.5	96.94	96.94
HsaEX0058023	SH3GLB1	chr1:86730088-86730111	24	PN	0.37	43.96	83.57	97.52	97.15
HsaEX1036077	SBF1	chr22:50466978-50467001	24	N	0	1.76	20.16	89.49	89.49
HsaEX0067208	TRIM9	chr14:50982942-50982965	24	N	0	8.85	69.37	74.25	74.25
HsaEX0018829	DDHD1	chr14:53103031-53103051	21	PN	0	23.01	53.85	88.93	88.93
HsaEX0051224	PTPRS	chr19:5229316-5229342	27	PN	0	25.51	56.76	76.03	76.03
HsaEX0037214	MADD	chr11:47326544-47326552	9	PN	0	7.25	42.86	78.65	78.65
HsaEX0066659	TPD52L1	chr6:125252022-125252036	15	N	0	9.1	49.28	72.52	72.52
HsaEX0005873	ARL6	chr3:97791953-97791965	13	PN	0	0	53.85	79.55	79.55
HsaEX0001804	ACAP2	chr3:195325444-195325455	12	PN	0	35.9	72.22	79.19	79.19
HsaEX0043752	NRBP1	chr2:27435723-27435746	24	N	0	2.84	14.77	20.34	20.34
HsaEX0006689	ATL2	chr2:38296686-38296700	15	PN	0	81.07	96.21	96.87	96.87
HsaEX0061917	SSR1	chr6:7295088-7295102	15	N	0.56	12.96	40.07	80.89	80.33
HsaEX0049337	PPFIA1	chr11:70365941-70365967	27	N	0	1.25	9.26	38.55	38.55
HsaEX0051079	PTPRA	chr20:2975215-2975241	27	N	10.4	5.13	8.86	20.47	10.07
HsaEX1027111	PATJ	chr1:61833358-61833377	20	PN	0	4.75	18.31	85.83	85.83
HsaEX0021080	DTNA	chr18:34825267-34825275	9	PN	0	100	94.59	100	100
HsaEX0022845	EPRS	chr1:220018126-220018146	21	PN	0	1.95	8.35	16.96	16.96
HsaEX0008095	BIN1	chr2:127053422-127053445	24	N	0	5.06	23.28	91.97	91.97
HsaEX0000656	ABI2	chr2:203382189-203382206	18	PN	0	1.69	13.77	53.93	53.93
HsaEX1037512	SLC39A8	chr4:102285949-102285973	25	N	0	11.37	25.21	70.85	70.85
HsaEX0051130	PTPRF	chr1:43575910-43575927	18	N	0	0	1.54	11.84	11.84
HsaEX0058030	SH3GLB2	chr9:129013008-129013019	12	N	0	1.07	3.19	34.27	34.27
HsaEX0029786	HERC4	chr10:67959113-67959136	24	PN	4.07	66.87	94.77	99.03	94.96
HsaEX0070740	VTI1A	chr10:112533530-112533550	21	PN	3.72	48.51	82.09	91.49	87.77
HsaEX0039034	MFSD6	chr2:190499832-190499856	25	PN	0	20.55	72.49	100	100
HsaEX1041860	TRAPPC8	chr18:31891699-31891719	21	N	0	3.39	43.67	90.24	90.24
HsaEX0043801	NRG1	chr8:32749561-32749584	24	N	0	0	60.71	100	100
HsaEX0026036	FMNL2	chr2:152622537-152622557	21	N	0	2.59	6.02	19.31	19.31
HsaEX0052287	RAPGEF6	chr5:131469801-131469815	15	N	0	10.66	61.75	82.12	82.12
HsaEX0059697	SLC43A2	chr17:1586949-1586960	12	PN	0	9.08	53.36	97.52	97.52
HsaEX0050855	PTK2	chr8:140769575-140769592	18	PN	1.48	32.13	74.6	87.61	86.13
HsaEX0050856	PTK2	chr8:140762368-140762388	21	PN	0	22.22	73.71	92.88	92.88
HsaEX0052066	RALGAPB	chr20:38534385-38534393	9	N	0	5.65	56.76	87.33	87.33
HsaEX0026028	FMNL1	chr17:45234832-45234849	18	N	41.64	78.89	92.15	99.43	57.79
HsaEX1029868	PTCH1	chr9:95450124-95450139	16	N	0	0	17.77	85.36	85.36
HsaEX0056060	RYR2	chr1:237743600-237743623	24	N	0	12.83	18.08	38.2	38.2
HsaEX0060835	SNX2	chr5:122826638-122826649	12	PN	0	41.72	78.5	92.6	92.6
HsaEX0044642	TENM3	chr4:182744143-182744163	21	PN	19.88	41.41	72.14	100	80.12
HsaEX0005529	ARHGAP44	chr17:12973302-12973319	18	N	4.75	18.45	27.68	27.62	22.87
HsaEX0014560	CELSR3	chr3:48650275-48650289	15	N	0	11.18	52.09	81.04	81.04
HsaEX0031714	INPP4A	chr2:98548955-98548969	15	N	4.05	3.45	18.24	25.99	21.94
HsaEX0071675	WWC3	chrX:10120448-10120458	11	N	0	9.09	70.91	100	100
HsaEX0034475	KIF1B	chr1:10273014-10273031	18	PN	0	23.92	81.82	100	100
HsaEX0012052	CACNB1	chr17:39185131-39185150	20	PN	18.28	14.3	38.5	75.57	57.29
HsaEX0036225	ADGRL1	chr19:14167016-14167030	15	N	20.68	49.89	54.41	95.31	74.63
HsaEX0015476	CLASP1	chr2:121427404-121427430	27	N	2.14	17.24	52.09	83.62	81.48
HsaEX0026468	FRYL	chr4:48502828-48502845	18	N	0	4.81	48.32	90.07	90.07
HsaEX0036505	CARMIL1	chr6:25576976-25576993	18	N	0	11.11	32	61.54	61.54
HsaEX0038702	MEF2C	chr5:88730211-88730234	24	N	0	84.04	100	100	100
HsaEX0043771	NRCAM	chr7:108237752-108237769	18	PN	16.19	66.89	92.31	85.71	69.52
HsaEX0006131	ARVCF	chr22:19976706-19976723	18	PN	0	18.32	64.34	100	100
HsaEX0066667	TPD52L2	chr20:63886016-63886042	27	N	0.1	3.02	27.29	60.91	60.81
HsaEX0049202	PORCN	chrX:48514127-48514141	15	PN	0	62.13	66.63	95.63	95.63
HsaEX0012302	CAMTA2	chr17:4969500-4969520	21	PN	3.04	96.71	100	100	96.96
HsaEX0063881	TBC1D30	chr12:64787360-64787381	22	PN	0	86.33	100	100	100
HsaEX0015276	CHPT1	chr12:101719490-101719516	27	N	0	2.52	24.88	56.32	56.32
HsaEX0016976	CPEB4	chr5:173943026-173943049	24	PN	0	49.99	61.39	67.15	67.15
HsaEX1012909	EIF4G1	chr3:184316713-184316733	21	N	0	4.64	19.31	47.22	47.22
HsaEX0038710	MEF2D	chr1:156476494-156476514	21	PN	7.91	86.21	98.57	98.6	90.69
HsaEX1037810	SLF2	chr10:100925463-100925481	19	N	0	0	9.59	57	57
HsaEX0044588	OCRL	chrX:129584344-129584367	24	PN	52.58	89.17	98.37	100	47.42
HsaEX0020591	DOCK4	chr7:111784097-111784123	27	PN	0	34.82	78	100	100
HsaEX0041743	NAV1	chr1:201804489-201804497	9	N	0	0	13.11	40.86	40.86
HsaEX1014586	FHOD3	chr18:36608728-36608748	21	N	0		0	100	100
HsaEX0047035	PHF21A	chr11:45946076-45946098	23	PN	9.97	91.76	100	98.58	88.61
HsaEX0021104	DTNB	chr2:25419515-25419535	21	N	35.05	23.29	47.66	91.62	56.57
HsaEX0039306	MINK1	chr17:4893286-4893309	24	N	0	5.91	17.05	53.99	53.99
HsaEX0004128	ANK2	chr4:113237599-113237622	24	PN	0	100	100	100	100
HsaEX0012545	CASK	chrX:41622617-41622634	18	PN	0	26.27	54.56	94.62	94.62
HsaEX1008364	CEP78	chr9:78250246-78250263	18	N	0	3.08	23.1	61.18	61.18
HsaEX0058029	SH3GLB2	chr9:129009453-129009467	15	PN	1.51	47.13	71.18	94.9	93.39
HsaEX0064198	TCF7L2	chr10:113161579-113161603	25	PN	0	5.82	43.63	72.31	72.31
HsaEX0058272	SIDT2	chr11:117186990-117187001	12	N	12.9	34.43	41.67	80	67.1
HsaEX0004157	ANK3	chr10:60082150-60082176	27	N	0	0	7.41	64.29	64.29
HsaEX0012013	CACNA2D1	chr7:81983314-81983334	21	PN	0	27.26	63.62	94.38	94.38
HsaEX0011961	CACNA1D	chr3:53802147-53802173	27	PN	0	100	100	100	100
HsaEX0059526	SLC38A10	chr17:81250070-81250093	24	N	3.55	14.26	57.74	100	96.45
HsaEX0049642	PPP1R9A	chr7:95287110-95287133	24	PN	0	28.72	73.73	95.14	95.14
HsaEX0063208	SYNJ1	chr21:32676332-32676355	24	PN	0	20.69	70.83	100	100
HsaEX1039788	SYNJ1	chr21:32634861-32634884	24	N	0	0	6.63	41.97	41.97
HsaEX0070259	VAV2	chr9:133810191-133810205	15	N	2.82	38.4	73.77	100	97.18
HsaEX0070258	VAV2	chr9:133787246-133787260	15	PN	0	44.35	85.9	100	100
HsaEX0015498	CLASP2	chr3:33574473-33574496	24	N	0	6.52	68.98	96.51	96.51
HsaEX0035450	CERS6	chr2:168766322-168766345	24	PN	0	22.08	50.63	94.67	94.67
HsaEX0051183	PTPRM	chr18:8248150-8248176	27	N	1.14	5.8	13.58	35.45	34.31
HsaEX0015457	CKAP5	chr11:46760352-46760375	24	N	0.11	5.93	54.42	95.56	95.45
HsaEX0049351	PPFIA3	chr19:49146166-49146192	27	PN	0	13.31	43.8	66.62	66.62
HsaEX0003157	AGRN	chr1:1051993-1052016	24	N	0.42	15.54	60.47	94.15	93.73
HsaEX0067471	TRRAP	chr7:98945930-98945950	21	PN	0	4.43	27.87	65.81	65.81
HsaEX0006681	ATL1	chr14:50629995-50630009	15	PN	0	59.32	100	100	100
HsaEX0017872	CTNND1	chr11:57806461-57806478	18	N	1.05	4.47	13.22	15.47	14.42
HsaEX0057701	SFT2D1	chr6:166331385-166331407	23	PN	1.22	73.55	93.47	97.37	96.15
HsaEX0035104	L1CAM	chrX:153863368-153863379	12	PN	3.03	56.07	79.07	92.13	89.1
HsaEX0035103	L1CAM	chrX:153873228-153873242	15	PN	0	80.74	90.87	91.4	91.4
HsaEX0018764	DCTN1	chr2:74363614-74363628	15	PN	0	21.71	51.29	83.15	83.15
HsaEX0058125	SHANK3	chr22:50711615-50711638	24	N	0	60	54.74	90.91	90.91
HsaEX0015596	CLEC16A	chr16:10972554-10972559	6	N	0	0	4.94	22.51	22.51
HsaEX0012807	CC2D2A	chr4:15561588-15561602	15	N	0	0	5.69	43.21	43.21
HsaEX0039778	MON2	chr12:62544766-62544768	3	N	0	0	37.07	87.67	87.67
HsaEX0014432	CDON	chr11:125999125-125999131	7	PN	0	0	100	100	100
HsaEX0023360	EVI5	chr1:92536037-92536046	10	PN	0	54.78	81.56	92.34	92.34
HsaEX0026448	FRY	chr13:32257964-32257972	9	PN	0	21.26	100	100	100
HsaEX0026467	FRYL	chr4:48523488-48523496	9	PN	0	35.51	83.54	93.54	93.54
HsaEX0056964	SEC31B	chr10:100508461-100508469	9	N	0	0	14.44	36.59	36.59
HsaEX1043449	VDAC3	chr8:42396210-42396212	3	PN	0.24	55.76	81.03	95.08	94.84
HsaEX0018232	CYLD	chr16:50775166-50775174	9	N	0	0	4.3	19.1	19.1
HsaEX0020667	DOCK9	chr13:98796206-98796213	8	N	0	11.04	66.04	96.52	96.52
HsaEX0028492	GRAMD1A	chr19:35022900-35022911	12	PN	0	62.57	93.65	100	100
HsaEX0030341	HOOK2	chr19:12765829-12765834	6	PN	0	60.34	43.75	59.7	59.7
HsaEX0045196	PACSIN2	chr22:42880617-42880622	6	PN	0.42	86.07	96.5	99.76	99.34
HsaEX0042933	NINL	chr20:25486739-25486747	9	N	0	4.94	13.02	26.4	26.4
HsaEX0069169	UGGT2	chr13:95993927-95993941	15	PN	0	36.84	72.41	93.33	93.33
HsaEX0055468	RPGRIP1L	chr16:53659215-53659226	12	PN	0	43.21	60.34	100	100
HsaEX0005085	APBB3	chr5:140561844-140561849	6	PN	9.69	96.55	98.8	99.57	89.88
HsaEX0020638	DOCK7	chr1:62487398-62487412	15	N	3.23	10.45	33.18	64.35	61.12
HsaEX1036741	SGIP1	chr1:66660513-66660524	12	PN	0	60.2	90.83	95.82	95.82
HsaEX1036742	SGIP1	chr1:66667530-66667541	12	PN	0	32.2	62.75	83.82	83.82
HsaEX0032587	ITPR2	chr12:26386218-26386226	9	N	0	0	15.21	52.87	52.87
HsaEX0023051	ERGIC3	chr20:35554372-35554386	15	PN	0.23	33.26	52.46	69.51	69.28
HsaEX0022280	EMC1	chr1:19234180-19234188	9	PN	0.3	93.97	98.06	98.37	98.07
HsaEX0015666	CLIP1	chr12:122276439-122276444	6	PN	1.23	7.19	46.63	86.61	85.38
HsaEX1040144	TBC1D4	chr13:75308250-75308252	3	PN	0.53	48.02	89.45	100	99.47
HsaEX0063374	TACC2	chr10:122245065-122245073	9	N	0	6.62	12.26	30.2	30.2
HsaEX0027514	GIT2	chr12:109967314-109967319	6	PN	0	40.14	67.87	95	95
HsaEX0029101	GULP1	chr2:188589740-188589750	11	PN	0	46.44	94.73	97.22	97.22
HsaEX1027938	PHLDB2	chr3:111957019-111957027	9	N	0	0.73	27.84	86.7	86.7
HsaEX0063412	TAF1	chrX:71455007-71455012	6	N	0	4.27	17.66	62.88	62.88
HsaEX0039996	MPP7	chr10:28111109-28111120	12	N	0	32.88	81.33	90.69	90.69
HsaEX0006174	ASAP2	chr2:9336041-9336044	4	N	0	9.39	68.33	90.34	90.34
HsaEX0008078	BICD1	chr12:32353092-32353100	9	P	0	8.79	17.14	52.87	52.87
HsaEX0051167	PTPRK	chr6:128001196-128001207	12	PN	0	50.1	82.05	94.08	94.08
HsaEX0003019	AGAP1	chr2:235718381-235718392	12	N	0	0	0	21.51	21.51
HsaEX0005072	APBB2	chr4:40842370-40842375	6	PN	0	47.51	85.78	100	100
HsaEX6072470	EML5	chr14:88646947-88646955	9	PN	0	45.07	88.83	87	87
HsaEX0042574	NSMF	chr9:137455629-137455634	6	PN	0.74	55.97	84.96	97.58	96.84
HsaEX0005055	APBB1	chr11:6401977-6401980	4	PN	0	100	100	100	100
HsaEX0004874	AP1G1	chr16:71767877-71767885	9	PN	22.05	40.41	70.36	88.38	66.33
HsaEX0030349	HOOK3	chr8:43000271-43000276	6	PN	8.93	14.68	36.79	70.67	61.74
HsaEX0049902	PRDM10	chr11:129929410-129929421	12	N	0	20.25	57.81	86.47	86.47
HsaEX0052028	RALGAPA1	chr14:35542027-35542029	3	PN	0	17.9	0	86.77	86.77
HsaEX0004907	AP1S2	chrX:15828192-15828200	9	PN	0	93.79	98.12	99.6	99.6
HsaEX0040386	MTA1	chr14:105468338-105468349	12	PN	6.85	87.84	97.34	99.56	92.71
HsaEX1009408	COL4A1	chr13:110202596-110202603	8	N	0	1.61	7.63	37.17	37.17
HsaEX0069336	UNC13B	chr9:35371934-35371939	6	N	0	2.5	3.71	16.24	16.24
HsaEX0032608	ITSN1	chr21:33802437-33802444	8	N	0	0	2.14	52.79	52.79
HsaEX0066655	TPD52	chr8:80050445-80050471	27	N	0.64	1.64	9.78	19.12	18.48
HsaEX0048789	POC1B	chr12:89460016-89460038	23	N	5.67	25.69	70.94	93.53	87.86
HsaEX0022381	EML5	chr14:88649912-88649926	15	PN	0	76.35	39.24	100	100
HsaEX7010863	TMEM184B	chr22:38222642-38222662	21	N	1.66	4.11	23.85	53.87	52.21
P: exons enriched in pancreas endocrine
N: exons enriched in neural tissues
PN: exons enriched in both pancreas endocrine and neural tissues
