## Supplemental Table 4 for "Control of pancreatic islet function and glucose homeostasis by a novel microexon program misregulated in type 2 diabetes"

### Sheet: Sheet1
Supplementary Table 4. Enriched Gene Ontology terms for differentially expressed genes in Srrm3 -/- islets.
TermID	Name	Set size	p.adjust	NES	Direction	Uniqueness	Dispensability
GO:0002181	cytoplasmic translation	85	0.00573505	-1.88	Down-regulated	0.86	0.2
GO:0006091	generation of precursor metabolites and energy	280	1.35e-08	-1.96	Down-regulated	0.91	0.08
GO:0006119	oxidative phosphorylation	82	1.8e-09	-2.22	Down-regulated	0.71	0.04
GO:0006457	protein folding	132	0.00105863	-1.88	Down-regulated	0.98	0.01
GO:0006690	icosanoid metabolic process	30	0.00506064	-1.97	Down-regulated	0.84	0.29
GO:0006839	mitochondrial transport	159	0.00866277	-1.67	Down-regulated	0.96	0.46
GO:0007005	mitochondrion organization	387	1.35e-08	-1.84	Down-regulated	0.88	0.44
GO:0007040	lysosome organization	53	0.00182242	-1.98	Down-regulated	0.86	0.37
GO:0008037	cell recognition	60	0.00326969	-1.92	Down-regulated	0.99	0.01
GO:0009206	purine ribonucleoside triphosphate biosynthetic process	46	0.00182242	-1.98	Down-regulated	0.68	0.48
GO:0019882	antigen processing and presentation	58	0.00129053	-2.01	Down-regulated	0.94	0
GO:0032787	monocarboxylic acid metabolic process	310	0.00914509	-1.52	Down-regulated	0.76	0.48
GO:0032981	mitochondrial respiratory chain complex I assembly	46	1.92e-09	-2.27	Down-regulated	0.87	0
GO:0035094	response to nicotine	10	0.00289935	-1.93	Down-regulated	0.9	0.43
GO:0042254	ribosome biogenesis	268	0.00196839	-1.64	Down-regulated	0.88	0.48
GO:0046034	ATP metabolic process	177	1.92e-09	-2.05	Down-regulated	0.96	0
GO:0046686	response to cadmium ion	26	0.00252451	-2.06	Down-regulated	0.87	0.46
GO:0048489	synaptic vesicle transport	36	0.00571287	-1.99	Down-regulated	0.96	0.19
GO:0050829	defense response to Gram-negative bacterium	21	0.00544956	-1.98	Down-regulated	0.94	0.25
GO:0055076	transition metal ion homeostasis	81	0.00394702	-1.85	Down-regulated	0.94	0
GO:0055086	nucleobase-containing small molecule metabolic process	313	0.00129895	-1.64	Down-regulated	0.75	0.11
GO:0072522	purine-containing compound biosynthetic process	113	0.00150116	-1.89	Down-regulated	0.76	0.34
GO:0098754	detoxification	30	0.000718614	-2.15	Down-regulated	0.87	0
GO:1902600	proton transmembrane transport	61	7.57e-09	-2.18	Down-regulated	0.97	0.01
GO:0048568	embryonic organ development	206	5.86e-09	1.87	Up-regulated	0.61	0.3
GO:0007507	heart development	311	0.000412342	1.69	Up-regulated	0.62	0.42
GO:0030855	epithelial cell differentiation	293	3.45e-09	1.82	Up-regulated	0.63	0.26
GO:0030324	lung development	111	0.000199795	1.97	Up-regulated	0.64	0.36
GO:0048534	hematopoietic or lymphoid organ development	485	0.00904553	1.44	Up-regulated	0.64	0.44
GO:0035108	limb morphogenesis	81	0.00265502	1.87	Up-regulated	0.65	0.27
GO:0001822	kidney development	149	0.000588886	1.85	Up-regulated	0.66	0.38
GO:0048608	reproductive structure development	201	0.000569435	1.8	Up-regulated	0.66	0.36
GO:0001501	skeletal system development	234	6.38e-08	1.86	Up-regulated	0.68	0.33
GO:0061458	reproductive system development	204	0.00109478	1.76	Up-regulated	0.68	0.36
GO:0002088	lens development in camera-type eye	42	6.38e-08	2.17	Up-regulated	0.68	0.32
GO:0007423	sensory organ development	264	6.61e-09	1.82	Up-regulated	0.68	0.41
GO:0048880	sensory system development	185	0.000817675	1.78	Up-regulated	0.68	0.35
GO:0060348	bone development	111	0.00348242	1.78	Up-regulated	0.68	0.36
GO:0001655	urogenital system development	172	0.000278581	1.84	Up-regulated	0.69	0.35
GO:0001763	morphogenesis of a branching structure	106	0.00393478	1.78	Up-regulated	0.69	0.41
GO:0048732	gland development	216	6.3e-09	1.88	Up-regulated	0.69	0.4
GO:0007389	pattern specification process	180	0.00129053	1.76	Up-regulated	0.69	0.33
GO:0001889	liver development	75	0.00394702	1.88	Up-regulated	0.69	0.35
GO:0003002	regionalization	144	0.00105863	1.83	Up-regulated	0.7	0.32
GO:0060541	respiratory system development	124	4.54e-09	2.03	Up-regulated	0.7	0.26
GO:0007517	muscle organ development	154	0.00327624	1.72	Up-regulated	0.7	0.37
GO:0060322	head development	395	0.00544956	1.5	Up-regulated	0.71	0.3
GO:0061008	hepaticobiliary system development	77	0.00182242	1.91	Up-regulated	0.71	0.29
GO:0048736	appendage development	96	0.00160486	1.92	Up-regulated	0.72	0.27
GO:0035270	endocrine system development	61	0.000307477	2.07	Up-regulated	0.72	0.28
GO:0061061	muscle structure development	336	0.00182937	1.58	Up-regulated	0.72	0.28
GO:0031018	endocrine pancreas development	32	0.00325954	1.98	Up-regulated	0.73	0.19
GO:0007164	establishment of tissue polarity	36	0.0072206	1.91	Up-regulated	0.74	0.34
GO:0048589	developmental growth	427	1.8e-09	1.72	Up-regulated	0.74	0
GO:0031016	pancreas development	48	0.00158136	1.98	Up-regulated	0.74	0.32
GO:0046879	hormone secretion	201	0.000274689	1.82	Up-regulated	0.89	0.18
GO:0032870	cellular response to hormone stimulus	309	0.00105863	1.65	Up-regulated	0.91	0.16
GO:0008203	cholesterol metabolic process	77	7.57e-09	2.11	Up-regulated	0.91	0
GO:0009749	response to glucose	126	0.0060189	1.74	Up-regulated	0.92	0.48
GO:0009743	response to carbohydrate	134	0.00304956	1.75	Up-regulated	0.93	0.38
GO:0007264	small GTPase mediated signal transduction	264	0.000188563	1.77	Up-regulated	0.94	0
GO:0007167	enzyme-linked receptor protein signaling pathway	478	0.000272768	1.6	Up-regulated	0.94	0.23
GO:0034968	histone lysine methylation	93	0.00105863	1.93	Up-regulated	0.95	0.13
GO:0043410	positive regulation of MAPK cascade	226	0.00140653	1.68	Up-regulated	0.95	0.05
GO:0003333	amino acid transmembrane transport	45	0.00671727	1.92	Up-regulated	0.96	0.47
GO:0042886	amide transport	198	0.000701407	1.78	Up-regulated	0.96	0.27
GO:0016570	histone modification	353	0.00301065	1.57	Up-regulated	0.96	0.38
GO:2000649	regulation of sodium ion transmembrane transporter activity	29	0.00212614	2	Up-regulated	0.96	0.04
GO:0051093	negative regulation of developmental process	472	0.00405258	1.5	Up-regulated	0.96	0.06
GO:0010817	regulation of hormone levels	270	0.00544956	1.6	Up-regulated	0.97	0.31
GO:2000027	regulation of animal organ morphogenesis	50	0.00583337	1.87	Up-regulated	0.97	0.44
GO:0010867	positive regulation of triglyceride biosynthetic process	11	0.00636131	1.86	Up-regulated	0.98	0.16
GO:1903055	positive regulation of extracellular matrix organization	15	0.00227991	2.01	Up-regulated	0.98	0.17
GO:0031060	regulation of histone methylation	62	0.00129895	1.96	Up-regulated	0.98	0.04
GO:0006325	chromatin organization	367	0.00214652	1.57	Up-regulated	1	0.01
