## Supplemental Table 5 for "Control of pancreatic islet function and glucose homeostasis by a novel microexon program misregulated in type 2 diabetes"

### Sheet: Human
Supplementary Table 5. Contig files for the definition of islet-enriched alternative exons .
SampleName	GroupName	Excluded
Pancreas_Alpha_Old	PancreasEndo	Neural_Dev,Neural,NCC,PancreasExo,Muscle,Heart,Adrenal,Islets
Pancreas_Alpha_Young	PancreasEndo	Neural_Dev,Neural,NCC,PancreasExo,Muscle,Heart,Adrenal,Islets
Pancreas_Beta_Old	PancreasEndo	Neural_Dev,Neural,NCC,PancreasExo,Muscle,Heart,Adrenal,Islets
Pancreas_Beta_Young	PancreasEndo	Neural_Dev,Neural,NCC,PancreasExo,Muscle,Heart,Adrenal,Islets
Alpha_M_a	PancreasEndo	Neural_Dev,Neural,NCC,PancreasExo,Muscle,Heart,Adrenal,Islets
Alpha_M_b	PancreasEndo	Neural_Dev,Neural,NCC,PancreasExo,Muscle,Heart,Adrenal,Islets
Beta_M_a	PancreasEndo	Neural_Dev,Neural,NCC,PancreasExo,Muscle,Heart,Adrenal,Islets
Beta_M_b	PancreasEndo	Neural_Dev,Neural,NCC,PancreasExo,Muscle,Heart,Adrenal,Islets
Islets_M_a	PancreasEndo	Neural_Dev,Neural,NCC,PancreasExo,Muscle,Heart,Adrenal,Islets
Islets_M_b	PancreasEndo	Neural_Dev,Neural,NCC,PancreasExo,Muscle,Heart,Adrenal,Islets
Cerebellum_a	Neural	Neural_Dev,PancreasEndo,PancreasExo,NCC,Muscle,Heart,Adrenal,Islets
Cerebellum_c	Neural	Neural_Dev,PancreasEndo,PancreasExo,NCC,Muscle,Heart,Adrenal,Islets
Cortex	Neural	Neural_Dev,PancreasEndo,PancreasExo,NCC,Muscle,Heart,Adrenal,Islets
Neurons_Cortex_KCl_0h	Neural	Neural_Dev,PancreasEndo,PancreasExo,NCC,Muscle,Heart,Adrenal,Islets
Neurons	Neural	Neural_Dev,PancreasEndo,PancreasExo,NCC,Muscle,Heart,Adrenal,Islets
Frontal_Gyrus_old	Neural	Neural_Dev,PancreasEndo,PancreasExo,NCC,Muscle,Heart,Adrenal,Islets
Frontal_Gyrus_young	Neural	Neural_Dev,PancreasEndo,PancreasExo,NCC,Muscle,Heart,Adrenal,Islets
Sup_Temporal_Gyrus	Neural	Neural_Dev,PancreasEndo,PancreasExo,NCC,Muscle,Heart,Adrenal,Islets
Retina_a	Neural	Neural_Dev,PancreasEndo,PancreasExo,NCC,Muscle,Heart,Adrenal,Islets
Retina_macular	Neural	Neural_Dev,PancreasEndo,PancreasExo,NCC,Muscle,Heart,Adrenal,Islets
Retina_peripheral	Neural	Neural_Dev,PancreasEndo,PancreasExo,NCC,Muscle,Heart,Adrenal,Islets
Pancreas_Acinar_Old	PancreasExo	Neural_Dev,Neural,NCC,PancreasEndo,Muscle,Heart,Adrenal,Islets
Pancreas_Acinar_Young	PancreasExo	Neural_Dev,Neural,NCC,PancreasEndo,Muscle,Heart,Adrenal,Islets
Pancreas_Duct_Old	PancreasExo	Neural_Dev,Neural,NCC,PancreasEndo,Muscle,Heart,Adrenal,Islets
Pancreas_Duct_Young	PancreasExo	Neural_Dev,Neural,NCC,PancreasEndo,Muscle,Heart,Adrenal,Islets
Adipose_b	Adipose
Adipose_c	Adipose
Adipose_d	Adipose
Adrenal_b	Adrenal	Neural_Dev,Neural,NCC,PancreasEndo,PancreasExo,Muscle,Heart,Islets
Adrenal_c	Adrenal	Neural_Dev,Neural,NCC,PancreasEndo,PancreasExo,Muscle,Heart,Islets
Amnion	Amnion	Epithelium
Bladder_a	Bladder
Chorion	Chorion	Epithelium
CL_293T	CLines
CL_Gm12878	CLines
CL_HeLa	CLines
CL_K562	CLines
CL_LP1	CLines
CL_MB231	CLines
CL_MCF7	CLines
CL_PNT2	CLines
GLS_cells	CLines
Colon_b	Digestive_tract
Colon_sigmoid	Digestive_tract
Colon_transverse	Digestive_tract
Small_intestine	Digestive_tract
Stomach_a	Digestive_tract
Stomach_b	Digestive_tract
Oocyte_a_A	Early_Dev	ESC
Zygote_a_A	Early_Dev	ESC
Embr_2C_a_A	Early_Dev	ESC
Embr_2C_a_B	Early_Dev	ESC
Embr_4C_a_A	Early_Dev	ESC
Embr_4C_a_B	Early_Dev	ESC
Embr_4C_a_C	Early_Dev	ESC
Embr_8C_a_A	Early_Dev	ESC
Embr_8C_a_B	Early_Dev	ESC
Embr_8C_a_C	Early_Dev	ESC
Embr_8C_a_D	Early_Dev	ESC
Embr_TE_a_A	Early_Dev	ESC
Embr_TE_a_B	Early_Dev	ESC
EndothCells	Endothelial
Placenta_Epith	Epithelium
EpithelialCells	Epithelium
HMEpC_a	Epithelium
HFDPC	Epithelium
Melanocytes	Epithelium
Skin_a	Epithelium
Skin_b	Epithelium
Skin_c	Epithelium
Skin_d	Epithelium
Embr_ICM_a_A	ESC	Early_Dev,Epithelium
ESC_H1_a	ESC	Early_Dev,Epithelium
ESC_H1_b	ESC	Early_Dev,Epithelium
ESC_H1_c	ESC	Early_Dev,Epithelium
ESC_H1_d	ESC	Early_Dev,Epithelium
ESC_H9_a	ESC	Early_Dev,Epithelium
ESC_H9_b	ESC	Early_Dev,Epithelium
iPS_a	ESC	Early_Dev,Epithelium
iPS_b	ESC	Early_Dev,Epithelium
Heart_a	Heart	Muscle,Neural_Dev,Neural,NCC,PancreasExo,PancreasEndo,Islets
Heart_b	Heart	Muscle,Neural_Dev,Neural,NCC,PancreasExo,PancreasEndo,Islets
Heart_c	Heart	Muscle,Neural_Dev,Neural,NCC,PancreasExo,PancreasEndo,Islets
Bone_marrow_a	Immune_hemato
Bone_marrow_b	Immune_hemato
Bone_marrow_c	Immune_hemato
Lymph_node_b	Immune_hemato
Lymph_node_c	Immune_hemato
MonoNucCells	Immune_hemato
Spleen_a	Immune_hemato
Spleen_b	Immune_hemato
Thymus_a	Immune_hemato
Thymus_b	Immune_hemato
Kidney_d	Kidney
Kidney_e	Kidney
Kidney_f	Kidney
Liver_a	Liver
Liver_b	Liver
Liver_c	Liver
Lung_b	Lung
Lung_e	Lung
Lung_f	Lung
Muscle_b	Muscle	Heart,Neural_Dev,Neural,NCC,PancreasExo,PancreasEndo,Islets
Muscle_d	Muscle	Heart,Neural_Dev,Neural,NCC,PancreasExo,PancreasEndo,Islets
Muscle_e	Muscle	Heart,Neural_Dev,Neural,NCC,PancreasExo,PancreasEndo,Islets
NCC_Cranial_c	NCC	Neural,Neural_Dev,PancreasEndo,PancreasExo,Muscle,Heart,Adrenal,Islets
NCC_default_b	NCC	Neural,Neural_Dev,PancreasEndo,PancreasExo,Muscle,Heart,Adrenal,Islets
NCC_Enteric_b	NCC	Neural,Neural_Dev,PancreasEndo,PancreasExo,Muscle,Heart,Adrenal,Islets
NCC_Melano_biased_b	NCC	Neural,Neural_Dev,PancreasEndo,PancreasExo,Muscle,Heart,Adrenal,Islets
Embr_Cortex_13_17wpc	Neural_Dev	Neural,PancreasEndo,PancreasExo,NCC,Muscle,Heart,Adrenal,Islets
Embr_Forebrain_9_12wpc	Neural_Dev	Neural,PancreasEndo,PancreasExo,NCC,Muscle,Heart,Adrenal,Islets
Embr_Forebrain_St13_14	Neural_Dev	Neural,PancreasEndo,PancreasExo,NCC,Muscle,Heart,Adrenal,Islets
Embr_Forebrain_St17_20	Neural_Dev	Neural,PancreasEndo,PancreasExo,NCC,Muscle,Heart,Adrenal,Islets
Embr_Forebrain_St22_23	Neural_Dev	Neural,PancreasEndo,PancreasExo,NCC,Muscle,Heart,Adrenal,Islets
NPC_a	Neural_Dev	Neural,PancreasEndo,PancreasExo,NCC,Muscle,Heart,Adrenal,Islets
NPC_b	Neural_Dev	Neural,PancreasEndo,PancreasExo,NCC,Muscle,Heart,Adrenal,Islets
Ovary_a	Ovary
Ovary_b	Ovary
Placenta_a	Placenta
Placenta_b	Placenta
Placenta_c	Placenta
Decidua	Placenta
Prostate_b	Prostate
Prostate_c	Prostate
Prostate_d	Prostate
MSC	Stromal
Fibroblasts	Stromal
EndomStromCells	Stromal
Testis_a	Testis	Neural_Dev,Neural,NCC,PancreasExo,Muscle,Heart,Adrenal,Islets
Testis_b	Testis	Neural_Dev,Neural,NCC,PancreasExo,Muscle,Heart,Adrenal,Islets
Testis_c	Testis	Neural_Dev,Neural,NCC,PancreasExo,Muscle,Heart,Adrenal,Islets
Thyroid_b	Thyroid
Thyroid_c	Thyroid
Thyroid_d	Thyroid

### Sheet: Mouse
Supplementary Table 5. Contig files for the definition of islet-enriched alternative exons .
SampleName	GroupName	Excluded
Alpha_M_a	PancreasEndo	Neural,Adrenal,Muscle,Heart,Islets,Neural_Dev
Beta_M_a	PancreasEndo	Neural,Adrenal,Muscle,Heart,Islets,Neural_Dev
Beta_J_a	PancreasEndo	Neural,Adrenal,Muscle,Heart,Islets,Neural_Dev
Islets	PancreasEndo	Neural,Adrenal,Muscle,Heart,Islets,Neural_Dev
Cerebellum_a	Neural	PancreasEndo,Adrenal,Muscle,Heart,Islets,Neural_Dev
Cerebellum_b	Neural	PancreasEndo,Adrenal,Muscle,Heart,Islets,Neural_Dev
Cerebellum_c	Neural	PancreasEndo,Adrenal,Muscle,Heart,Islets,Neural_Dev
Cortex_a	Neural	PancreasEndo,Adrenal,Muscle,Heart,Islets,Neural_Dev
Cortex_b	Neural	PancreasEndo,Adrenal,Muscle,Heart,Islets,Neural_Dev
Frontal_Lobe	Neural	PancreasEndo,Adrenal,Muscle,Heart,Islets,Neural_Dev
Hippocampus	Neural	PancreasEndo,Adrenal,Muscle,Heart,Islets,Neural_Dev
Hypothalamus	Neural	PancreasEndo,Adrenal,Muscle,Heart,Islets,Neural_Dev
Neurons_a	Neural	PancreasEndo,Adrenal,Muscle,Heart,Islets,Neural_Dev
Neurons_b	Neural	PancreasEndo,Adrenal,Muscle,Heart,Islets,Neural_Dev
Neurons_KCl_0h	Neural	PancreasEndo,Adrenal,Muscle,Heart,Islets,Neural_Dev
Neurons_KCl_3h	Neural	PancreasEndo,Adrenal,Muscle,Heart,Islets,Neural_Dev
Thalamus	Neural	PancreasEndo,Adrenal,Muscle,Heart,Islets,Neural_Dev
Whole_Brain_a	Neural	PancreasEndo,Adrenal,Muscle,Heart,Islets,Neural_Dev
Whole_Brain_b	Neural	PancreasEndo,Adrenal,Muscle,Heart,Islets,Neural_Dev
Retina_a	Neural	PancreasEndo,Adrenal,Muscle,Heart,Islets,Neural_Dev
Retina_b	Neural	PancreasEndo,Adrenal,Muscle,Heart,Islets,Neural_Dev
Retina_c	Neural	PancreasEndo,Adrenal,Muscle,Heart,Islets,Neural_Dev
Cones_a	Neural	PancreasEndo,Adrenal,Muscle,Heart,Islets,Neural_Dev
Rods_a	Neural	PancreasEndo,Adrenal,Muscle,Heart,Islets,Neural_Dev
FatPad_a	Adipose
FatPad_b	Adipose
MammGland_a	Adipose
MammGland_b	Adipose
MammGland_c	Adipose
Brown_Adipose	Adipose
White_Adipose	Adipose
Adrenal_a	Adrenal	Neural,Muscle,Heart,Islets,Neural_Dev
Adrenal_b	Adrenal	Neural,Muscle,Heart,Islets,Neural_Dev
Adrenal_c	Adrenal	Neural,Muscle,Heart,Islets,Neural_Dev
Astrocytes	Astrocytes
Bladder_a	Bladder
Bladder_b	Bladder
Bladder_c	Bladder
CL_3T3_a	Clines
CL_3T3_b	Clines
CL_CH12	Clines
CL_MEL	Clines
CL_N2A_b	Clines
CL_N2A_c	Clines
Colon_a	Digestive_tract
Colon_b	Digestive_tract
Colon_c	Digestive_tract
Intestine_small_a	Digestive_tract
Intestine_small_b	Digestive_tract
Stomach_a	Digestive_tract
Stomach_b	Digestive_tract
Stomach_c	Digestive_tract
Zygote_be_A	Early_Dev	ESC
Zygote_c_A	Early_Dev	ESC
Embr_2C_a	EarlyDev	ESC
Embr_2C_b	EarlyDev	ESC
Embr_2C_c	EarlyDev	ESC
Embr_4C_a	EarlyDev	ESC
Embr_4C_b	EarlyDev	ESC
Embr_8C_a	EarlyDev	ESC
Embr_8C_b	EarlyDev	ESC
Embr_16C_c_A	EarlyDev	ESC
Embr_16C_c_B	EarlyDev	ESC
Embr_16C_c_C	EarlyDev	ESC
Embr_ICM_early_c_A	EarlyDev	ESC
Embr_ICM_early_c_B	EarlyDev	ESC
Embr_ICM_mid_c_A	EarlyDev	ESC
Embr_ICM_mid_c_B	EarlyDev	ESC
Embr_TE_early_c_A	EarlyDev	ESC
Embr_TE_late_c_A	EarlyDev	ESC
Embr_TE_late_c_B	EarlyDev	ESC
Embr_TE_mid_c_A	EarlyDev	ESC
Embr_TE_mid_c_B	EarlyDev	ESC
Embr_TE_mid_c_C	EarlyDev	ESC
Oocyte_a	EarlyDev	ESC
Oocyte_b	EarlyDev	ESC
Brain_Endothelium	Endothelium
Epidermis_a	Epithelial	Early_Dev,ESC
Epidermis_b	Epithelial	Early_Dev,ESC
Epidermis_c	Epithelial	Early_Dev,ESC
Keratinocytes	Epithelial	Early_Dev,ESC
Skin_a	Epithelial	Early_Dev,ESC
Skin_b	Epithelial	Early_Dev,ESC
Skin_c	Epithelial	Early_Dev,ESC
PGC_E13_5	ESC	Early_Dev,Epithelium
PGC_E9_5_11_5	ESC	Early_Dev,Epithelium
ESC_CGR8	ESC	Early_Dev,Epithelium
ESC_D3	ESC	Early_Dev,Epithelium
ESC_E14	ESC	Early_Dev,Epithelium
ESC_J1	ESC	Early_Dev,Epithelium
ESC_OS25_TT2	ESC	Early_Dev,Epithelium
ESC_v65	ESC	Early_Dev,Epithelium
iPS_a	ESC	Early_Dev,Epithelium
iPS_b	ESC	Early_Dev,Epithelium
MEF_a	Fibroblast
MEF_b	Fibroblast
MEF_c	Fibroblast
Heart_a	Heart	PancreasEndo,Adrenal,Muscle,Islets,Neural_Dev,Neural
Heart_b	Heart	PancreasEndo,Adrenal,Muscle,Islets,Neural_Dev,Neural
Heart_c	Heart	PancreasEndo,Adrenal,Muscle,Islets,Neural_Dev,Neural
Heart_d	Heart	PancreasEndo,Adrenal,Muscle,Islets,Neural_Dev,Neural
Bone_marrow	Immune_hematopoiesis
Erythroblasts_a	Immune_hematopoiesis
Erythroblasts_b	Immune_hematopoiesis
Lymph_node_a	Immune_hematopoiesis
Lymph_node_b	Immune_hematopoiesis
Monocytes_ab	Immune_hematopoiesis
Monocytes_c	Immune_hematopoiesis
Spleen_a	Immune_hematopoiesis
Spleen_b	Immune_hematopoiesis
Spleen_c	Immune_hematopoiesis
Thymus_a	Immune_hematopoiesis
Thymus_b	Immune_hematopoiesis
Thymus_c	Immune_hematopoiesis
Microglia	Immune_hematopoiesis
Kidney_a	Kidney
Kidney_b	Kidney
Kidney_c	Kidney
Liver_a	Liver
Liver_b	Liver
Liver_c	Liver
Lung_a	Lung
Lung_c	Lung
Lung_d	Lung
Muscle_a	Muscle	PancreasEndo,Adrenal,Heart,Islets,Neural_Dev,Neural
Muscle_b	Muscle	PancreasEndo,Adrenal,Heart,Islets,Neural_Dev,Neural
Muscle_c	Muscle	PancreasEndo,Adrenal,Heart,Islets,Neural_Dev,Neural
CL_C2C12_a	Myoblast
CL_C2C12_b	Myoblast
Embr_Brain_E11_5	Neural_Dev	PancreasEndo,Adrenal,Muscle,Heart,Islets,Neural
Embr_Brain_E14_5	Neural_Dev	PancreasEndo,Adrenal,Muscle,Heart,Islets,Neural
Embr_Cortex_E17_5	Neural_Dev	PancreasEndo,Adrenal,Muscle,Heart,Islets,Neural
Ventricular_Zone	Neural_Dev	PancreasEndo,Adrenal,Muscle,Heart,Islets,Neural
NPC_a	Neural_Dev	PancreasEndo,Adrenal,Muscle,Heart,Islets,Neural
NPC_c	Neural_Dev	PancreasEndo,Adrenal,Muscle,Heart,Islets,Neural
NPC_d	Neural_Dev	PancreasEndo,Adrenal,Muscle,Heart,Islets,Neural
Ovary_a	Ovary
Ovary_b	Ovary
Placenta_a	Placental
Placenta_c	Placental
Placenta_d	Placental
Prostate_a	Prostate
Prostate_b	Prostate
Testis_a	Testis
Testis_b	Testis
Testis_c	Testis
Thyroid_a	Thyroid
Thyroid_b	Thyroid

### Sheet: Rat
Supplementary Table 5. Contig files for the definition of islet-enriched alternative exons .
SampleName	GroupName	Excluded
Beta_cells_a	PancreasEndo	Neural,Adrenal,Muscle,Heart,Neural_Dev
Beta_cells_b	PancreasEndo	Neural,Adrenal,Muscle,Heart,Neural_Dev
Beta_cells_c	PancreasEndo	Neural,Adrenal,Muscle,Heart,Neural_Dev
INS1_cells	PancreasEndo	Neural,Adrenal,Muscle,Heart,Neural_Dev
Islets_ab	PancreasEndo	Neural,Adrenal,Muscle,Heart,Neural_Dev
Cortex_ab	Neural	PancreasEndo,Muscle,Heart,Neural_Dev,Adrenal
Cortex_MPFr	Neural	PancreasEndo,Muscle,Heart,Neural_Dev,Adrenal
Cortex_PreFront	Neural	PancreasEndo,Muscle,Heart,Neural_Dev,Adrenal
Dentate_gyrus_a	Neural	PancreasEndo,Muscle,Heart,Neural_Dev,Adrenal
Hippocampus_a	Neural	PancreasEndo,Muscle,Heart,Neural_Dev,Adrenal
Hippocampus_b	Neural	PancreasEndo,Muscle,Heart,Neural_Dev,Adrenal
Hippocampus_c	Neural	PancreasEndo,Muscle,Heart,Neural_Dev,Adrenal
Hypothalamus_ab	Neural	PancreasEndo,Muscle,Heart,Neural_Dev,Adrenal
Hypothalamus_c	Neural	PancreasEndo,Muscle,Heart,Neural_Dev,Adrenal
Nucleus_Ac_a	Neural	PancreasEndo,Muscle,Heart,Neural_Dev,Adrenal
Nucleus_Ac_b	Neural	PancreasEndo,Muscle,Heart,Neural_Dev,Adrenal
Nucleus_SupraOpt	Neural	PancreasEndo,Muscle,Heart,Neural_Dev,Adrenal
Preoptic_Area_a	Neural	PancreasEndo,Muscle,Heart,Neural_Dev,Adrenal
Preoptic_Area_b	Neural	PancreasEndo,Muscle,Heart,Neural_Dev,Adrenal
Retina_a	Neural	PancreasEndo,Muscle,Heart,Neural_Dev,Adrenal
Retina_c	Neural	PancreasEndo,Muscle,Heart,Neural_Dev,Adrenal
Striatum_a	Neural	PancreasEndo,Muscle,Heart,Neural_Dev,Adrenal
Striatum_b	Neural	PancreasEndo,Muscle,Heart,Neural_Dev,Adrenal
Thalamus	Neural	PancreasEndo,Muscle,Heart,Neural_Dev,Adrenal
Whole_brain_ab	Neural	PancreasEndo,Muscle,Heart,Neural_Dev,Adrenal
Whole_brain_c	Neural	PancreasEndo,Muscle,Heart,Neural_Dev,Adrenal
Whole_brain_Fem	Neural	PancreasEndo,Muscle,Heart,Neural_Dev,Adrenal
Whole_brain_Male	Neural	PancreasEndo,Muscle,Heart,Neural_Dev,Adrenal
Whole_brain_old	Neural	PancreasEndo,Muscle,Heart,Neural_Dev,Adrenal
Adrenal_a	Adrenal	PancreasEndo,Neural,Neural,Muscle,Heart,Neural_Dev
Adrenal_Fem	Adrenal	PancreasEndo,Neural,Neural,Muscle,Heart,Neural_Dev
Adrenal_Male	Adrenal	PancreasEndo,Neural,Neural,Muscle,Heart,Neural_Dev
Blood_b_A	Blood
Blood_b_B	Blood
Colon_a	Digestive_tract
Colon_b	Digestive_tract
Duodenum_a	Digestive_tract
Ileum_a	Digestive_tract
Jejunum_a	Digestive_tract
Small_intestine_a	Digestive_tract
Stomach_a	Digestive_tract
Skin_a	Epithelial	ESC
Skin_old	Epithelial	ESC
Skin_young	Epithelial	ESC
EpiSC	ESC	Neural_Dev,Epithelial,Testis
ESC_a	ESC	Neural_Dev,Epithelial,Testis
ESC_b	ESC	Neural_Dev,Epithelial,Testis
Fibroblast_ab	Fibroblast
Fibroblast_Endom_a	Fibroblast
Cardiomyocite	Heart	PancreasEndo,Neural,Muscle,Neural_Dev,Neural
Cardiomyocite_Fem	Heart	PancreasEndo,Neural,Muscle,Neural_Dev,Neural
Cardiomyocite_Male	Heart	PancreasEndo,Neural,Muscle,Neural_Dev,Neural
Heart_A	Heart	PancreasEndo,Neural,Muscle,Neural_Dev,Neural
Heart_Fem	Heart	PancreasEndo,Neural,Muscle,Neural_Dev,Neural
Heart_L_Ventricle	Heart	PancreasEndo,Neural,Muscle,Neural_Dev,Neural
Heart_Male	Heart	PancreasEndo,Neural,Muscle,Neural_Dev,Neural
Macrophage_a	Immune_hemato
Spleen_a	Immune_hemato
Spleen_Fem	Immune_hemato
Spleen_Male	Immune_hemato
Thymus_a	Immune_hemato
Thymus_Fem	Immune_hemato
Thymus_Male	Immune_hemato
WBC_a	Immune_hemato
Kidney_ab	Kidney
Kidney_cd	Kidney
Kidney_Fem	Kidney
Kidney_Male	Kidney
Hepatocytes_a	Liver
Liver_A	Liver
Liver_Fem	Liver
Liver_Male	Liver
Liver_old	Liver
Liver_young	Liver
Lung_a	Lung
Lung_Alveolar	Lung
Lung_Fem	Lung
Lung_Male	Lung
Mes_Artery_ab	Mesenchymal
Muscle_a	Muscle	PancreasEndo,Neural,Heart,Neural_Dev,Neural,Testis
Muscle_Fem	Muscle	PancreasEndo,Neural,Heart,Neural_Dev,Neural,Testis
Muscle_Male	Muscle	PancreasEndo,Neural,Heart,Neural_Dev,Neural,Testis
Muscle_Quadriceps	Muscle	PancreasEndo,Neural,Heart,Neural_Dev,Neural,Testis
Muscle_Triceps	Muscle	PancreasEndo,Neural,Heart,Neural_Dev,Neural,Testis
Front_Cortex_E20	Neural_Dev	PancreasEndo,Neural,Muscle,Heart,Neural,Adrenal,Testis
Ovary_a	Ovary
Sertoli_cells	Sertoli_cells
Testes_a	Testis
Testes_b	Testis
Thyroid	Thyroid
Uterus_A	Uterus
Vasc_smooth_a	Vasc_smooth
