## Supplemental Table 7 for "Control of pancreatic islet function and glucose homeostasis by a novel microexon program misregulated in type 2 diabetes"

### Sheet: Table S6
Supplementary Table 7. Oligonucleotides sequences used for cloning, and gene expression and splicing analyses
Sequences of siRNAs used to knock down gene expression
Name	Sequence		Species
siCTL Qiagen Allstars Negative Control siRNA	not provided
SRRM3 Dharmacon ON-TARGETplus 222183	GCACAUGGGUUUGGAGCUA, CGGCACAGCAUCUCGAAGCU, CAAAGAGCCGUUACGAACA, CCAGAAGGGAAGAGCUCGU		Human
Srrm3 Ambion Silencer Select Pre-Designed siRNA 4390771	AGACGAUACAGAUCGAGAAtt, UUCUCGAUCUGUAUCGUCUct		Rat
Oligonucleotides used to assess SRRM3 expression by quantitative PCR
Target	Forward (5’-3’)	Reverse (5’-3’)	Species
SRRM3	AGCCGCAAAAAGAGGAGACT	GGCGATGCTTCTTCACACTC	Human
Actin	CTGTACGCCAACACAGTGCT	GCTCAGGAGGAGCAATGATC	Human
Srrm3	GAGGAGTCGCAAAAAGAGGA	CTCGACGGTGTTTCTTCACA	Rat
Gapdh	AGTTCAACGGCACAGTCAAG	TACTCAGCACCAGCATCACC	Rat
Oligonucleotides used to assess microexon inclusion/ skipping
Target	Forward (5’-3’)	Reverse (5’-3’)	Species
VAV2_HsaEX0070258	TGCTGTTCCACAAGATGACCG	TGCAGAAAAACTGGAAGCCCT	Human
Vav2_RnoEX0097867	CCATGCACAACAAAGACATCA	TCCATCCACTTCCGTTTCAT	Rat
DCTN1_HsaEX0018764	TTGCTACTCTGGTCTCTGGCA	CTGAAGCAGCAGTGGTGAGTC	Human
Dctn1_RnoEX0026582	CTACCCTGGTCTCTGGCATT	CAGCAGTGGTGAGTCCTTCA	Rat
SNX2_HsaEX0060835	GCTGAAGCAAAAATGATGGTTGC	TTCCCCTTGTTGCACTTTCGC	Human
Snx2_RnoEX0084548	GATGGTCGCTAACAAACCAGA	TTCCCACTTCTTTTCGAATTGT	Rat
Ptk2_RnoEX0071038	GACACATACACCATGCCCTCA	GCTCAGGTACACGCCTTGA	Rat
Cacna1d_RnoEX0015956	GTGTCTGAAAACGGCCATTAC	TCTTCACGGCAAATGGTTG	Rat
Cacna2d1_RnoEX0016085	TGGTATTGCCAACCTACAGTTTT	TCAAAATTGTCTGGCTTCAGG	Rat
Cask_RnoEX0009244	TCCTGAAGAGTTGCCAGATTT	GGTCCTTTTCACTGCAGTCTGT	Rat
Herc4 _RnoEX0041675	AGCAGCAAGCCTATGGAGTG	CTGCGTCTGTCTGTAGCAGAGT	Rat
L1cam_RnoEX0047968	GGACAAGGAGGACACTCAGG	TGCCTAGGGGTTTGATGTCT	Rat
Pacsin2_RnoEX0062995	TGAGGTGGTTCCGAGCTAAC	ACACCATCAGCAGCCTTCTT	Rat
Ppfia3_RnoEX0068537	CACGAGGAGATGGAGTCTCTG	CATGAAGTAGCTTCGGTACTGG	Rat
Sh3glb1_RnoEX0080499	CGCCCTGAAGGAGATAACAT	GACGGGTAATCTCTGCCTGA	Rat
Madd_RnoEX0051839	TTCAGGTCACCCTGGAAGG	ACAAAGACGCCTCGAACTGT	Rat
Antisense oligonucleotides used to induce microexon skipping
Target	Sequence		Species
Cacna1d_RnoEX0015956	GAGAUGGCUUGGCUGAAAGGG		Rat
Cacna2d1_RnoEX0016085	UCCAUCAGAAAGAGAAAGCAG		Rat
Cask_ENSRNOE00000621324	AGUCCUAGGAGGAAGGCAGCA		Rat
Herc4 _RnoEX0041675	ACAUCCUAAGACAGCAGCGCA		Rat
L1cam_RnoEX0047968	GACCUGAAGUCACCCGAAGCA		Rat
Madd_RnoEX0051839	GGCAAGUACCUUCCGCUCCUG		Rat
Pacsin2_RnoEX0062995	ACUUACUUCAUCCUUGUGGCA		Rat
Ppfia3_RnoEX0068537	UUGGUCUCCUGACCCGUUAGU		Rat
Ptk2_RnoEX0071038	UUCCAUAGCUUUCUGUAUUGC		Rat
Sh3glb1_RnoEX0080499	UCUGCCCAAAUCUAGCCAGCA		Rat
Snx2_RnoEX0084548	GUCCUACCUCUUCAAUUUCCU		Rat
Oligonucleotides used to generate stable cell lines overexpressing mouse Srrm3
Target	Forward (5’-3’)	Reverse (5’-3’)	Species
Srrm3	AAAGGTACCATGGACTACAAAGACCATGACGGTGATACATATGATCATGACATCGATTACAAGGATGACGATGACAAGTCCTCCACCGTGAACAACGGGG	AAACTCGAGTTAGAAGCCCCCACTCTCAGAG	Mouse
Oligonucleotides used for luciferase assay
Target	Forward (5’-3’)	Reverse (5’-3’)	Species
Fragment amplification and cloning
Weak enhancer SRRM3 intron 1 human	AAAGGTACCTTATGACAGGGAAGGGCTTGTTAC	AAACTCGAGGGAAATGGTGGTGGGGAGGGAG	Human
Site Directed Mutagenesis
Weak enhancer SRRM3 intron 1 human	TATTGGCTCCAGAGCAGTCCTCG	TACACATGGCCCCAGGGGCCTG	Human
